# MitoZ: A toolkit for mitochondrial genome assembly, annotation and visualization

**DOI:** 10.1101/489955

**Authors:** Guanliang Meng, Yiyuan Li, Chentao Yang, Shanlin Liu

## Abstract

Mitochondrial genome (mitogenome) plays important roles in evolutionary and ecological studies. It becomes routine to utilize multiple genes on mitogenome or the entire mitogenomes to investigate phylogeny and biodiversity of focal groups with the onset of High Throughput Sequencing technologies. We developed a mitogenome toolkit MitoZ, consisting of independent modules of *de novo* assembly, findMitoScaf, annotation and visualization, that can generate mitogenome assembly together with annotation and visualization results from HTS raw reads. We evaluated its performance using a total of 50 samples of which mitogenomes are publicly available. The results showed that MitoZ can recover more full-length mitogenomes with higher accuracy compared to the other available mitogenome assemblers. Overall, MitoZ provides a one-click solution to construct the annotated mitogenome from HTS raw data and will facilitate large scale ecological and evolutionary studies. MitoZ is free open source software distributed under GPLv3 license and available at https://github.com/linzhi2013/MitoZ.
