## Supplementary material for "MitoZ: A toolkit for mitochondrial genome assembly, annotation and visualization": Table S1.xlsx

### Sheet: Table S1
phylum	class	order	family	genus	species	sanger mitogenome accession	SRA Accession	SRA sample type
Arthropoda	Arachnida	Astigmata	Pyroglyphidae	Dermatophagoides	Dermatophagoides farinae	NC_013184.1	SRR3098386	unknown
Arthropoda	Arachnida	Astigmata	Pyroglyphidae	Dermatophagoides	Dermatophagoides pteronyssinus	NC_012218.1	SRR5863004	unknown
Arthropoda	Arachnida	Trombidiformes	Tetranychidae	Tetranychus	Tetranychus urticae	NC_010526.1	SRR1284940	unknown
Arthropoda	Branchiopoda	Diplostraca	Daphniidae	Daphnia	Daphnia magna	NC_026914.1	SRR4340274	unknown
Arthropoda	Branchiopoda	Diplostraca	Daphniidae	Daphnia	Daphnia pulex	NC_000844.1	SRR5875655	unknown
Arthropoda	Branchiopoda	Notostraca	Triopsidae	Triops	Triops cancriformis	NC_004465.1	SRR4782254	unknown
Arthropoda	Chilopoda	Geophilomorpha	Linotaeniidae	Strigamia	Strigamia maritima	NC_026557.1	SRR941879	unknown
Arthropoda	Insecta	Blattodea	Ectobiidae	Blattella	Blattella germanica	NC_012901.1	SRR1566160	unknown
Arthropoda	Insecta	Diptera	Calliphoridae	Lucilia	Lucilia cuprina	NC_019573.1	SRR1200276	unknown
Arthropoda	Insecta	Diptera	Cecidomyiidae	Mayetiola	Mayetiola destructor	NC_013066.1	SRR136494	unknown
Arthropoda	Insecta	Diptera	Culicidae	Anopheles	Anopheles funestus	NC_008070.1	SRR1055280	unknown
Arthropoda	Insecta	Diptera	Culicidae	Anopheles	Anopheles gambiae	NC_002084.1	ERR1952738	unknown
Arthropoda	Insecta	Diptera	Drosophilidae	Drosophila	Drosophila sechellia	NC_005780.1	SRR5860573	unknown
Arthropoda	Insecta	Diptera	Drosophilidae	Drosophila	Drosophila simulans	NC_005781.1	SRR2132981	unknown
Arthropoda	Insecta	Diptera	Drosophilidae	Drosophila	Drosophila yakuba	NC_001322.1	SRR2318706	unknown
Arthropoda	Insecta	Diptera	Tephritidae	Ceratitis	Ceratitis capitata	NC_000857.1	SRR847379	unknown
Arthropoda	Insecta	Hemiptera	Aphalaridae	Pachypsylla	Pachypsylla venusta	NC_006157.1	SRR940268	unknown
Arthropoda	Insecta	Hemiptera	Pentatomidae	Halyomorpha	Halyomorpha halys	NC_013272.1	SRR1298377	unknown
Arthropoda	Insecta	Hymenoptera	Apidae	Apis	Apis cerana	NC_014295.1	DRR095708	unknown
Arthropoda	Insecta	Hymenoptera	Cephidae	Cephus	Cephus cinctus	NC_012688.1	SRR1946581	unknown
Arthropoda	Insecta	Hymenoptera	Formicidae	Solenopsis	Solenopsis invicta	NC_014672.1	SRR620242	unknown
Arthropoda	Insecta	Lepidoptera	Crambidae	Chilo	Chilo suppressalis	NC_015612.1	SRR611174	unknown
Arthropoda	Insecta	Lepidoptera	Noctuidae	Spodoptera	Spodoptera litura	NC_022676.1	SRR5132384	unknown
Arthropoda	Insecta	Lepidoptera	Pieridae	Pieris	Pieris rapae	NC_015895.1	SRR4339879	unknown
Arthropoda	Insecta	Orthoptera	Acrididae	Locusta	Locusta migratoria	NC_001712.1	SRR3953043	unknown
Arthropoda	Insecta	Thysanoptera	Thripidae	Frankliniella	Frankliniella occidentalis	NC_018370.1	SRR1300141	unknown
Arthropoda	Malacostraca	Decapoda	Penaeidae	Marsupenaeus	Marsupenaeus japonicus	NC_007010.1	SRR2179962	unknown
Arthropoda	Malacostraca	Decapoda	Penaeidae	Penaeus	Penaeus monodon	NC_002184.1	SRR5620467	unknown
Arthropoda	Maxillopoda	Siphonostomatoida	Caligidae	Lepeophtheirus	Lepeophtheirus salmonis	NC_007215.1	SRR1950515	unknown
Arthropoda	Merostomata	Xiphosura	Limulidae	Limulus	Limulus polyphemus	NC_003057.1	SRR3879971	unknown
Chordata	Mammalia	Carnivora	Canidae	Canis	Canis lupus familiaris	NC_002008.4	ERR466754	non-blood
Chordata	Mammalia	Carnivora	Felidae	Panthera	Panthera pardus	NC_010641.1	SRR3041429	non-blood
Chordata	Mammalia	Carnivora	Ursidae	Ursus	Ursus arctos	NC_003427.1	SRR5878339	non-blood
Chordata	Mammalia	Cetacea	Balaenopteridae	Balaenoptera	Balaenoptera bonaerensis	NC_006926.1	DRR014695	non-blood
Chordata	Mammalia	Cetacea	Eschrichtiidae	Eschrichtius	Eschrichtius robustus	NC_005270.1	SRR5495100	non-blood
Chordata	Mammalia	Chiroptera	Vespertilionidae	Myotis	Myotis lucifugus	NC_029849.1	SRR5769010	non-blood
Chordata	Mammalia	Lagomorpha	Leporidae	Oryctolagus	Oryctolagus cuniculus	NC_001913.1	SRR5056303	non-blood
Chordata	Mammalia	Laurasiatheria	Cervidae	Cervus	Cervus elaphus	NC_007704.2	SRR955308	non-blood
Chordata	Mammalia	Laurasiatheria	Suidae	Sus	Sus scrofa	NC_000845.1	SRR1581065	non-blood
Chordata	Mammalia	Primates	Cercopithecidae	Rhinopithecus	Rhinopithecus bieti	NC_015486.1	SRR1041081	non-blood
Chordata	Mammalia	Primates	Cercopithecidae	Rhinopithecus	Rhinopithecus roxellana	NC_008218.1	SRR1743021	non-blood
Chordata	Mammalia	Primates	Daubentoniidae	Daubentonia	Daubentonia madagascariensis	NC_010299.1	SRR329682	non-blood
Chordata	Mammalia	Primates	Hominidae	Homo	Homo sapiens	NC_012920.1	SRR039541	non-blood
Chordata	Mammalia	Primates	Hominidae	Pan	Pan paniscus	NC_001644.1	SRR747928	non-blood
Chordata	Mammalia	Primates	Indriidae	Propithecus	Propithecus coquereli	NC_011053.1	SRR1657027	non-blood
Chordata	Mammalia	Rodentia	Cricetidae	Myodes	Myodes glareolus	NC_024538.1	SRR5201683	non-blood
Chordata	Mammalia	Rodentia	Muridae	Meriones	Meriones unguiculatus	NC_023263.1	SRR5527082	non-blood
Chordata	Mammalia	Rodentia	Muridae	Mus	Mus musculus	NC_005089.1	ERR1856354	non-blood
Chordata	Mammalia	Rodentia	Sciuridae	Ictidomys	Ictidomys tridecemlineatus	NC_027278.1	SRR305235	non-blood
Chordata	Mammalia	Carnivora	Ailuridae	Ailurus	Ailurus fulgens	NC_011124.1	SRR2730309	blood
Chordata	Mammalia	Carnivora	Felidae	Acinonyx	Acinonyx jubatus	NC_005212.1	SRR2737540	blood
Chordata	Mammalia	Carnivora	Felidae	Panthera	Panthera tigris	NC_010642.1	SRR836315	blood
Chordata	Mammalia	Carnivora	Ursidae	Ailuropoda	Ailuropoda melanoleuca	NC_009492.1	SRR2717571	blood
Chordata	Mammalia	Laurasiatheria	Camelidae	Vicugna	Vicugna pacos	NC_002504.1	SRR4095109	blood
Chordata	Mammalia	Primates	Cercopithecidae	Chlorocebus	Chlorocebus sabaeus	NC_008066.1	SRR1822107	blood
Chordata	Mammalia	Primates	Hominidae	Pongo	Pongo abelii	NC_002083.1	SRR748049	blood
The 6 samples of red text have mitochondrial derived reads (MDR) ratios of 0, and thus were excluded from MitoZ testing.
