## Supplementary material for "MitoZ: A toolkit for mitochondrial genome assembly, annotation and visualization": Table S2.xlsx

### Sheet: SRA_data_information
	SRA Accession	A+T content (%) of sanger mitogenome	mitochondrial derived read (MDR) ratios (%) of SRA	ANGSD SFS (%)		QUARTILE of MDR ratio
Arthropod	SRR1284940	84.27	0	NA		minimum	0
	SRR1055280	56.68	0.03	0		1/4	0.12
	SRR1300141	77.59	0.03	0.0113634		2/4	0.22
	SRR611174	80.67	0.04	0.0267413		3/4	0.52
	SRR2318706	78.59	0.05	0.0390013		maxmum	11.62
	SRR3879971	67.57	0.11	0.0642998
	SRR2179962	66.46	0.14	0
	SRR847379	77.48	0.14	0.00673166
	SRR620242	77.18	0.15	0.00644164
	SRR1566160	74.56	0.15	0.0201272
	SRR1950515	65.24	0.19	0
	SRR3953043	75.33	0.21	0.120829
	ERR1952738	77.56	0.21	0
	SRR2132981	77.93	0.24	0.290706
	SRR1946581	81.95	0.34	0.152108
	SRR1298377	76.33	0.34	0.0318481
	SRR5620467	70.61	0.36	0
	SRR5875655	62.26	0.38	0.00652571
	SRR5132384	80.98	0.43	0.0611113
	SRR4340274	67.11	0.48	0.0076581
	SRR3098386	71.38	0.49	0.0660123
	SRR1200276	77.64	0.51	0
	DRR095708	83.96	0.52	0.0390994
	SRR940268	75	0.62	0.0271571
	SRR5863004	72.6	0.76	2.32855
	SRR4782254	68.79	0.86	0
	SRR941879	64.02	0.89	0.305063
	SRR5860573	77.57	0.9	0.00669165
	SRR4339879	79.74	1.06	0
	SRR136494	84.12	1.44	0.182781
Mammal non-blood	SRR5878339	58.69	0	NA
	ERR466754	60.35	0	NA
	SRR305235	63.68	0	NA
	SRR955308	62.21	0.04	0.00635977
	ERR1856354	63.26	0.04	0
	SRR5769010	63.14	0.07	0.027232
	SRR5495100	58.69	0.12	0.00610054
	SRR747928	56.6	0.13	0.0421318
	SRR039541	55.63	0.16	0.00605318
	SRR1743021	61.48	0.17	0
	SRR3041429	58.88	0.2	0.447461
	SRR5056303	59.79	0.22	0.346544
	SRR329682	58.32	0.34	0
	SRR1657027	59.86	0.38	0.104017
	SRR1041081	61.6	0.57	0.0302151
	SRR5527082	63.05	0.62	0.00611842
	SRR1581065	60.54	1.04	0.0120393
	DRR014695	59.3	2.28	6.08976e-09
	SRR5201683	60.13	11.62	0
Mammal blood	SRR2717571	61.21	0	NA		minimum	0
	SRR4095109	59.15	0	NA		1/4	0.015
	SRR748049	54.06	0.03	0		2/4	0.04
	SRR2737540	60.63	0.04	0.020251		3/4	0.05
	SRR836315	58.85	0.04	0.408018		maxmum	0.09
	SRR1822107	57.45	0.06	0.0582516
	SRR2730309	62.38	0.09	0
The 6 samples of red text have mitochondrial derived reads (MDR) ratios of 0, and thus were excluded from MitoZ testing.

### Sheet: Sanger_gene_information
sanger mitogenome accession	sanger gene	A+T content (%) of sanger gene	sanger gene length (bp)
NC_000844.1	ATP6	57.78	675
NC_000844.1	ATP8	64.2	162
NC_000844.1	COX1	56.96	1538
NC_000844.1	COX2	59.06	679
NC_000844.1	COX3	58.3	789
NC_000844.1	CYTB	61.55	1134
NC_000844.1	ND1	61.86	936
NC_000844.1	ND2	59.7	990
NC_000844.1	ND3	66.67	354
NC_000844.1	ND4	60.18	1321
NC_000844.1	ND4L	65.22	276
NC_000844.1	ND5	61.71	1708
NC_000844.1	ND6	64.13	513
NC_000844.1	l-rRNA	68.19	1314
NC_000844.1	s-rRNA	67.2	753
NC_000857.1	ATP6	72.71	678
NC_000857.1	ATP8	77.78	162
NC_000857.1	COX1	69.34	1536
NC_000857.1	COX2	72.05	687
NC_000857.1	COX3	70.22	789
NC_000857.1	CYTB	73.35	1137
NC_000857.1	ND1	76.38	940
NC_000857.1	ND2	79.96	1023
NC_000857.1	ND3	79.66	354
NC_000857.1	ND4	78.52	1341
NC_000857.1	ND4L	81.79	291
NC_000857.1	ND5	78.14	1720
NC_000857.1	ND6	81.9	525
NC_000857.1	l-rRNA	81.72	1335
NC_000857.1	s-rRNA	77.66	788
NC_001322.1	ATP6	75.85	675
NC_001322.1	ATP8	82.72	162
NC_001322.1	COX1	69.86	1536
NC_001322.1	COX2	73.87	685
NC_001322.1	COX3	71.23	789
NC_001322.1	CYTB	73.88	1137
NC_001322.1	ND1	78.97	975
NC_001322.1	ND2	81.45	1024
NC_001322.1	ND3	79.38	354
NC_001322.1	ND4	79.46	1339
NC_001322.1	ND4L	83.85	291
NC_001322.1	ND5	77.67	1720
NC_001322.1	ND6	84.76	525
NC_001322.1	l-rRNA	83.33	1326
NC_001322.1	s-rRNA	79.34	789
NC_001712.1	ATP6	74.63	678
NC_001712.1	ATP8	83.65	159
NC_001712.1	COX1	69.01	1536
NC_001712.1	COX2	71.05	684
NC_001712.1	COX3	68.94	792
NC_001712.1	CYTB	71.14	1140
NC_001712.1	ND1	75.8	942
NC_001712.1	ND2	74.83	1029
NC_001712.1	ND3	77.59	348
NC_001712.1	ND4	76.93	1335
NC_001712.1	ND4L	76.19	294
NC_001712.1	ND5	76.7	1717
NC_001712.1	ND6	81.03	522
NC_001712.1	l-rRNA	78.84	1314
NC_001712.1	s-rRNA	75.94	827
NC_002084.1	ATP6	74.45	681
NC_002084.1	ATP8	82.1	162
NC_002084.1	COX1	68.64	1537
NC_002084.1	COX2	73.14	685
NC_002084.1	COX3	70.39	787
NC_002084.1	CYTB	72.47	1137
NC_002084.1	ND1	76.61	945
NC_002084.1	ND2	83.04	1026
NC_002084.1	ND3	79.38	354
NC_002084.1	ND4	77.5	1342
NC_002084.1	ND4L	83.01	306
NC_002084.1	ND5	78.26	1743
NC_002084.1	ND6	84.95	525
NC_002084.1	l-rRNA	82.49	1325
NC_002084.1	s-rRNA	79.62	800
NC_002184.1	ATP6	69.19	675
NC_002184.1	ATP8	78.62	159
NC_002184.1	COX1	64.33	1539
NC_002184.1	COX2	69.04	688
NC_002184.1	COX3	65.06	790
NC_002184.1	CYTB	66.31	1137
NC_002184.1	ND1	70.29	939
NC_002184.1	ND2	69.36	1002
NC_002184.1	ND3	70.45	352
NC_002184.1	ND4	70.69	1341
NC_002184.1	ND4L	73	300
NC_002184.1	ND5	72.9	1723
NC_002184.1	ND6	74.9	522
NC_002184.1	l-rRNA	74.87	1365
NC_002184.1	s-rRNA	71.6	852
NC_003057.1	ATP6	65.63	675
NC_003057.1	ATP8	72.44	156
NC_003057.1	COX1	62.11	1536
NC_003057.1	COX2	64.23	685
NC_003057.1	COX3	61.35	784
NC_003057.1	CYTB	64.22	1132
NC_003057.1	ND1	66.24	933
NC_003057.1	ND2	68.44	1017
NC_003057.1	ND3	69.57	345
NC_003057.1	ND4	68.09	1338
NC_003057.1	ND4L	70.67	300
NC_003057.1	ND5	70.07	1714
NC_003057.1	ND6	69.7	462
NC_003057.1	l-rRNA	70.99	1296
NC_003057.1	s-rRNA	69.71	799
NC_004465.1	ATP6	65.62	672
NC_004465.1	ATP8	78.67	150
NC_004465.1	COX1	63.1	1542
NC_004465.1	COX2	66.08	681
NC_004465.1	COX3	63.02	787
NC_004465.1	CYTB	66.31	1137
NC_004465.1	ND1	70.15	918
NC_004465.1	ND2	73.65	1002
NC_004465.1	ND3	70.37	351
NC_004465.1	ND4	70.49	1318
NC_004465.1	ND4L	69.81	318
NC_004465.1	ND5	69.58	1726
NC_004465.1	ND6	74.45	501
NC_004465.1	l-rRNA	72.82	1306
NC_004465.1	s-rRNA	67.99	756
NC_005780.1	ATP6	75.07	674
NC_005780.1	ATP8	82.72	162
NC_005780.1	COX1	70.27	1537
NC_005780.1	COX2	73.14	685
NC_005780.1	COX3	71.48	789
NC_005780.1	CYTB	73.79	1137
NC_005780.1	ND1	78.38	939
NC_005780.1	ND2	81.45	1024
NC_005780.1	ND3	80.23	354
NC_005780.1	ND4	78.72	1339
NC_005780.1	ND4L	83.74	289
NC_005780.1	ND5	78.66	1720
NC_005780.1	ND6	83.62	525
NC_005780.1	l-rRNA	82.9	1322
NC_005780.1	s-rRNA	79.64	786
NC_005781.1	ATP6	74.89	673
NC_005781.1	ATP8	85.19	162
NC_005781.1	COX1	70.72	1537
NC_005781.1	COX2	72.99	685
NC_005781.1	COX3	71.61	789
NC_005781.1	CYTB	74.41	1137
NC_005781.1	ND1	78.59	939
NC_005781.1	ND2	81.64	1024
NC_005781.1	ND3	80.51	354
NC_005781.1	ND4	79.09	1339
NC_005781.1	ND4L	83.74	289
NC_005781.1	ND5	79.3	1720
NC_005781.1	ND6	84.19	525
NC_005781.1	l-rRNA	83.16	1324
NC_005781.1	s-rRNA	79.77	786
NC_006157.1	ATP6	76.15	675
NC_006157.1	ATP8	81.16	138
NC_006157.1	COX1	68.84	1531
NC_006157.1	COX2	72.29	664
NC_006157.1	COX3	71.96	781
NC_006157.1	CYTB	70.8	1137
NC_006157.1	ND1	75.08	915
NC_006157.1	ND2	75.77	978
NC_006157.1	ND3	74.01	354
NC_006157.1	ND4	75.08	1240
NC_006157.1	ND4L	79.85	273
NC_006157.1	ND5	74.97	1618
NC_006157.1	ND6	78.12	480
NC_006157.1	l-rRNA	78.83	1148
NC_006157.1	s-rRNA	76.34	765
NC_007010.1	ATP6	63.7	675
NC_007010.1	ATP8	72.33	159
NC_007010.1	COX1	62.84	1534
NC_007010.1	COX2	64.24	688
NC_007010.1	COX3	59.62	790
NC_007010.1	CYTB	61.36	1136
NC_007010.1	ND1	65.39	939
NC_007010.1	ND2	65.43	1001
NC_007010.1	ND3	64.77	352
NC_007010.1	ND4	66.74	1341
NC_007010.1	ND4L	69.33	300
NC_007010.1	ND5	65.47	1732
NC_007010.1	ND6	70.93	516
NC_007010.1	l-rRNA	67.88	853
NC_007010.1	s-rRNA	70.45	1367
NC_007215.1	ATP6	63.3	654
NC_007215.1	COX1	61.6	1539
NC_007215.1	COX2	61.45	690
NC_007215.1	COX3	60.97	825
NC_007215.1	CYTB	61.04	1173
NC_007215.1	ND1	63.18	888
NC_007215.1	ND2	63.87	930
NC_007215.1	ND3	66.67	357
NC_007215.1	ND4	64.74	1296
NC_007215.1	ND4L	66.07	333
NC_007215.1	ND5	65.71	1680
NC_007215.1	ND6	68.21	453
NC_007215.1	l-rRNA	70.96	1009
NC_007215.1	s-rRNA	74.07	590
NC_008070.1	COX1	63.5	1537
NC_008070.1	COX2	60	685
NC_008070.1	CYTB	43.45	1137
NC_008070.1	ND1	56.05	951
NC_008070.1	ND3	80.51	354
NC_008070.1	ND5	62.25	1743
NC_008070.1	ND6	85.14	525
NC_008070.1	l-rRNA	60.92	957
NC_008070.1	s-rRNA	82.76	522
NC_010526.1	ATP6	85.78	619
NC_010526.1	ATP8	90.77	130
NC_010526.1	COX1	78.04	1539
NC_010526.1	COX2	81.38	639
NC_010526.1	COX3	82.85	787
NC_010526.1	CYTB	80.75	1065
NC_010526.1	ND1	83.76	856
NC_010526.1	ND2	88.98	889
NC_010526.1	ND3	87.2	336
NC_010526.1	ND4	85.96	1154
NC_010526.1	ND4L	89.84	246
NC_010526.1	ND5	85.63	1566
NC_010526.1	ND6	88.25	400
NC_010526.1	l-rRNA	85.27	991
NC_010526.1	s-rRNA	85.91	646
NC_012218.1	ATP6	70.96	675
NC_012218.1	ATP8	73.72	156
NC_012218.1	COX1	67.25	1548
NC_012218.1	COX2	70.5	756
NC_012218.1	COX3	66.79	783
NC_012218.1	CYTB	67.93	1104
NC_012218.1	ND1	70.33	900
NC_012218.1	ND2	77.05	937
NC_012218.1	ND3	73.33	330
NC_012218.1	ND4	73.43	1291
NC_012218.1	ND4L	77.29	273
NC_012218.1	ND5	74.75	1632
NC_012218.1	ND6	75.96	441
NC_012218.1	l-rRNA	76.07	1078
NC_012218.1	s-rRNA	72.93	665
NC_012688.1	ATP6	77.33	675
NC_012688.1	ATP8	82.78	180
NC_012688.1	COX1	72.69	1534
NC_012688.1	COX2	74.85	684
NC_012688.1	COX3	75.62	804
NC_012688.1	CYTB	76.99	1143
NC_012688.1	ND1	79.75	948
NC_012688.1	ND2	85.8	1049
NC_012688.1	ND3	78.25	354
NC_012688.1	ND4	81.27	1356
NC_012688.1	ND4L	85.03	294
NC_012688.1	ND5	80.49	1686
NC_012688.1	ND6	85.1	584
NC_012688.1	l-rRNA	84.63	1386
NC_012688.1	s-rRNA	80.51	1011
NC_012901.1	ATP6	72.39	681
NC_012901.1	ATP8	78.62	159
NC_012901.1	COX1	68.55	1536
NC_012901.1	COX2	71.82	685
NC_012901.1	COX3	70.72	789
NC_012901.1	CYTB	72.31	1134
NC_012901.1	ND1	76.11	942
NC_012901.1	ND2	74.17	1026
NC_012901.1	ND3	75.71	354
NC_012901.1	ND4	77.31	1340
NC_012901.1	ND4L	80.5	282
NC_012901.1	ND5	77.1	1716
NC_012901.1	ND6	79.64	501
NC_012901.1	l-rRNA	78.36	1308
NC_012901.1	s-rRNA	73.17	794
NC_013066.1	ATP6	82.59	672
NC_013066.1	ATP8	94.23	156
NC_013066.1	COX1	74.35	1536
NC_013066.1	COX2	80.24	678
NC_013066.1	COX3	79.31	783
NC_013066.1	CYTB	79.34	1128
NC_013066.1	ND1	82.01	906
NC_013066.1	ND2	89.88	978
NC_013066.1	ND3	86.04	351
NC_013066.1	ND4	82.3	1311
NC_013066.1	ND4L	89.26	270
NC_013066.1	ND5	83.16	1675
NC_013066.1	ND6	91.1	483
NC_013066.1	l-rRNA	86.87	1302
NC_013066.1	s-rRNA	90.08	746
NC_013184.1	ATP6	70.81	675
NC_013184.1	ATP8	75	156
NC_013184.1	COX1	65.05	1551
NC_013184.1	COX2	69.71	756
NC_013184.1	COX3	65.77	783
NC_013184.1	CYTB	66.3	1101
NC_013184.1	ND1	70.89	900
NC_013184.1	ND2	74.97	931
NC_013184.1	ND3	71	331
NC_013184.1	ND4	73.43	1291
NC_013184.1	ND4L	73.99	273
NC_013184.1	ND5	73.36	1633
NC_013184.1	ND6	73.76	442
NC_013184.1	l-rRNA	72.27	1017
NC_013184.1	s-rRNA	72.01	661
NC_013272.1	ATP6	76.74	675
NC_013272.1	ATP8	82.39	159
NC_013272.1	COX1	69.33	1542
NC_013272.1	COX2	71.72	679
NC_013272.1	COX3	72.12	789
NC_013272.1	CYTB	72.37	1140
NC_013272.1	ND1	76.48	927
NC_013272.1	ND2	80.14	972
NC_013272.1	ND3	76.75	357
NC_013272.1	ND4	77.73	1329
NC_013272.1	ND4L	77.78	288
NC_013272.1	ND5	78.98	1713
NC_013272.1	ND6	82.29	480
NC_013272.1	l-rRNA	79.71	1291
NC_013272.1	s-rRNA	76.75	813
NC_014295.1	ATP6	83.78	678
NC_014295.1	ATP8	87.04	162
NC_014295.1	COX1	75.91	1561
NC_014295.1	COX2	78.85	681
NC_014295.1	COX3	80.38	780
NC_014295.1	CYTB	81.03	1149
NC_014295.1	ND1	83.5	915
NC_014295.1	ND2	86.35	996
NC_014295.1	ND3	84.75	354
NC_014295.1	ND4	85.1	1329
NC_014295.1	ND4L	87.12	264
NC_014295.1	ND5	84.86	1671
NC_014295.1	ND6	86.47	510
NC_014295.1	l-rRNA	83.13	1328
NC_014295.1	s-rRNA	81.55	786
NC_014672.1	ATP6	72.97	666
NC_014672.1	ATP8	70.13	154
NC_014672.1	COX1	68.06	1528
NC_014672.1	COX2	71.59	690
NC_014672.1	COX3	65.9	783
NC_014672.1	CYTB	69.88	1122
NC_014672.1	ND1	78.33	946
NC_014672.1	ND2	80.65	982
NC_014672.1	ND3	77.49	351
NC_014672.1	ND4	78.03	1338
NC_014672.1	ND4L	81.94	288
NC_014672.1	ND5	75.72	1668
NC_014672.1	ND6	80.04	531
NC_014672.1	l-rRNA	81.02	1333
NC_014672.1	s-rRNA	83.99	781
NC_015612.1	ATP6	78.71	681
NC_015612.1	ATP8	91.52	165
NC_015612.1	COX1	71.39	1531
NC_015612.1	COX2	76.54	682
NC_015612.1	COX3	73	789
NC_015612.1	CYTB	76.53	1146
NC_015612.1	ND1	77.07	942
NC_015612.1	ND2	84.71	1014
NC_015612.1	ND3	81.36	354
NC_015612.1	ND4	81.79	1340
NC_015612.1	ND4L	82.99	294
NC_015612.1	ND5	81.16	1752
NC_015612.1	ND6	87.04	540
NC_015612.1	l-rRNA	84.24	1383
NC_015612.1	s-rRNA	86.17	788
NC_015895.1	ATP6	79.79	678
NC_015895.1	ATP8	91.98	162
NC_015895.1	COX1	71.59	1531
NC_015895.1	COX2	76.29	679
NC_015895.1	COX3	71.97	792
NC_015895.1	CYTB	75.22	1146
NC_015895.1	ND1	77.35	936
NC_015895.1	ND2	84.32	1014
NC_015895.1	ND3	80.51	354
NC_015895.1	ND4	80.19	1338
NC_015895.1	ND4L	84.04	282
NC_015895.1	ND5	80.23	1725
NC_015895.1	ND6	84.47	528
NC_015895.1	l-rRNA	84.02	1320
NC_015895.1	s-rRNA	84.95	764
NC_018370.1	ATP6	74.69	648
NC_018370.1	ATP8	85.14	175
NC_018370.1	COX1	70.91	1554
NC_018370.1	COX2	74.22	675
NC_018370.1	COX3	72.63	738
NC_018370.1	CYTB	73.76	1113
NC_018370.1	ND1	76.22	925
NC_018370.1	ND2	82.39	1005
NC_018370.1	ND3	79.89	348
NC_018370.1	ND4	77.34	1306
NC_018370.1	ND4L	80.87	277
NC_018370.1	ND5	79.49	1599
NC_018370.1	ND6	81.19	489
NC_018370.1	l-rRNA	80.7	1140
NC_018370.1	s-rRNA	78.53	708
NC_019573.1	ATP6	73.75	678
NC_019573.1	ATP8	81.21	165
NC_019573.1	COX1	70.21	1534
NC_019573.1	COX2	73.4	688
NC_019573.1	COX3	69.84	789
NC_019573.1	CYTB	73.22	1135
NC_019573.1	ND1	76.78	939
NC_019573.1	ND2	80.22	1016
NC_019573.1	ND3	78.53	354
NC_019573.1	ND4	78.27	1339
NC_019573.1	ND4L	81.48	297
NC_019573.1	ND5	78.43	1720
NC_019573.1	ND6	82.67	525
NC_019573.1	l-rRNA	81.85	1328
NC_019573.1	s-rRNA	77.45	785
NC_022676.1	ATP6	78.91	678
NC_022676.1	ATP8	92.59	162
NC_022676.1	COX1	72.67	1471
NC_022676.1	COX2	77.13	682
NC_022676.1	COX3	73.51	789
NC_022676.1	CYTB	76.15	1149
NC_022676.1	ND1	78.81	939
NC_022676.1	ND2	84.88	1012
NC_022676.1	ND3	82.67	352
NC_022676.1	ND4	81.72	1340
NC_022676.1	ND4L	83.85	291
NC_022676.1	ND5	82.53	1746
NC_022676.1	ND6	86.44	531
NC_022676.1	l-rRNA	84.68	1397
NC_022676.1	s-rRNA	84.71	811
NC_026557.1	ATP6	63.96	666
NC_026557.1	ATP8	66.67	162
NC_026557.1	COX1	60.31	1557
NC_026557.1	COX2	61.4	684
NC_026557.1	COX3	62.16	843
NC_026557.1	CYTB	61.46	1134
NC_026557.1	ND1	61.13	921
NC_026557.1	ND2	67.19	963
NC_026557.1	ND3	64.96	351
NC_026557.1	ND4	61.35	1317
NC_026557.1	ND4L	58.71	264
NC_026557.1	ND5	60.02	1701
NC_026557.1	ND6	66.67	465
NC_026557.1	l-rRNA	68.78	1371
NC_026557.1	s-rRNA	68.38	740
NC_026914.1	ATP6	63.7	675
NC_026914.1	ATP8	72.62	168
NC_026914.1	COX1	61.42	1537
NC_026914.1	COX2	64.8	679
NC_026914.1	COX3	61.6	789
NC_026914.1	CYTB	64.17	1133
NC_026914.1	ND1	63.97	927
NC_026914.1	ND2	71.63	987
NC_026914.1	ND3	69.21	354
NC_026914.1	ND4	67.15	1315
NC_026914.1	ND4L	67.32	306
NC_026914.1	ND5	68.33	1708
NC_026914.1	ND6	70.83	504
NC_026914.1	l-rRNA	71.3	1373
NC_026914.1	s-rRNA	69.15	752
NC_000845.1	ATP6	61.53	681
NC_000845.1	ATP8	68.14	204
NC_000845.1	COX1	58.58	1545
NC_000845.1	COX2	61.19	688
NC_000845.1	COX3	55.99	784
NC_000845.1	CYTB	58.16	1140
NC_000845.1	ND1	57.7	955
NC_000845.1	ND2	62.96	1042
NC_000845.1	ND3	60.4	346
NC_000845.1	ND4	60.09	1378
NC_000845.1	ND4L	62.63	297
NC_000845.1	ND5	61.45	1821
NC_000845.1	ND6	65.72	528
NC_000845.1	l-rRNA	62.32	1571
NC_000845.1	s-rRNA	59.17	960
NC_001644.1	ATP6	56.68	681
NC_001644.1	ATP8	60.39	207
NC_001644.1	COX1	54.73	1542
NC_001644.1	COX2	55.41	684
NC_001644.1	COX3	55.36	784
NC_001644.1	CYTB	53.72	1141
NC_001644.1	ND1	55.18	955
NC_001644.1	ND2	57.66	1044
NC_001644.1	ND3	59.54	346
NC_001644.1	ND4	55.59	1378
NC_001644.1	ND4L	61.62	297
NC_001644.1	ND5	56.95	1812
NC_001644.1	ND6	58.48	525
NC_001644.1	l-rRNA	57.67	1559
NC_001644.1	s-rRNA	55.16	950
NC_001913.1	ATP6	59.12	680
NC_001913.1	ATP8	62.75	204
NC_001913.1	COX1	57.39	1542
NC_001913.1	COX2	59.06	684
NC_001913.1	COX3	55.99	784
NC_001913.1	CYTB	56.98	1139
NC_001913.1	ND1	57.59	955
NC_001913.1	ND2	63.22	1044
NC_001913.1	ND3	63.98	347
NC_001913.1	ND4	59.51	1378
NC_001913.1	ND4L	63.97	297
NC_001913.1	ND5	61.48	1812
NC_001913.1	ND6	60.19	525
NC_001913.1	l-rRNA	61.81	1579
NC_001913.1	s-rRNA	59.77	957
NC_002008.4	ATP6	60.21	681
NC_002008.4	ATP8	64.71	204
NC_002008.4	COX1	59.22	1545
NC_002008.4	COX2	60.53	684
NC_002008.4	COX3	57.02	784
NC_002008.4	CYTB	58.16	1140
NC_002008.4	ND1	58.58	956
NC_002008.4	ND2	63.44	1042
NC_002008.4	ND3	57.8	346
NC_002008.4	ND4	61.47	1378
NC_002008.4	ND4L	65.66	297
NC_002008.4	ND5	60.35	1821
NC_002008.4	ND6	61.74	528
NC_002008.4	l-rRNA	61.46	1580
NC_002008.4	s-rRNA	60.48	954
NC_002083.1	ATP6	54.19	681
NC_002083.1	ATP8	53.62	207
NC_002083.1	COX1	52.56	1543
NC_002083.1	COX2	52.19	684
NC_002083.1	COX3	51.53	784
NC_002083.1	CYTB	54.16	1141
NC_002083.1	ND1	52.82	956
NC_002083.1	ND2	54.41	1042
NC_002083.1	ND3	56.65	346
NC_002083.1	ND4	53.99	1378
NC_002083.1	ND4L	57.58	297
NC_002083.1	ND5	53.32	1806
NC_002083.1	ND6	56.57	525
NC_002083.1	l-rRNA	56.28	1560
NC_002083.1	s-rRNA	53.14	954
NC_002504.1	ATP6	60.94	681
NC_002504.1	ATP8	65.69	204
NC_002504.1	COX1	56.44	1545
NC_002504.1	COX2	59.5	684
NC_002504.1	COX3	54.59	784
NC_002504.1	CYTB	56.84	1140
NC_002504.1	ND1	58.33	960
NC_002504.1	ND2	62.93	1044
NC_002504.1	ND3	61.03	349
NC_002504.1	ND4	58.64	1378
NC_002504.1	ND4L	61.62	297
NC_002504.1	ND5	59.91	1821
NC_002504.1	ND6	64.2	528
NC_002504.1	l-rRNA	61.24	1561
NC_002504.1	s-rRNA	56.82	968
NC_003427.1	ATP6	58.59	681
NC_003427.1	ATP8	63.24	204
NC_003427.1	COX1	56.96	1545
NC_003427.1	COX2	59.06	684
NC_003427.1	COX3	57.14	784
NC_003427.1	CYTB	55.7	1140
NC_003427.1	ND1	58.62	957
NC_003427.1	ND2	61.11	1044
NC_003427.1	ND3	57.51	346
NC_003427.1	ND4	58.93	1378
NC_003427.1	ND4L	58.92	297
NC_003427.1	ND5	59.97	1821
NC_003427.1	ND6	64.02	528
NC_003427.1	l-rRNA	60.61	1579
NC_003427.1	s-rRNA	57.59	962
NC_005089.1	ATP6	64.02	681
NC_005089.1	ATP8	68.14	204
NC_005089.1	COX1	60.13	1545
NC_005089.1	COX2	61.4	684
NC_005089.1	COX3	61.1	784
NC_005089.1	CYTB	60.93	1144
NC_005089.1	ND1	62.38	957
NC_005089.1	ND2	64.26	1038
NC_005089.1	ND3	66.95	348
NC_005089.1	ND4	64.37	1378
NC_005089.1	ND4L	58.92	297
NC_005089.1	ND5	62.88	1824
NC_005089.1	ND6	65.9	519
NC_005089.1	l-rRNA	64.6	1582
NC_005089.1	s-rRNA	64.19	955
NC_005212.1	ATP6	61.23	681
NC_005212.1	ATP8	68.63	204
NC_005212.1	COX1	59.87	1545
NC_005212.1	COX2	60.23	684
NC_005212.1	COX3	58.04	784
NC_005212.1	CYTB	56.4	1140
NC_005212.1	ND1	59.98	957
NC_005212.1	ND2	63.53	1042
NC_005212.1	ND3	57.8	346
NC_005212.1	ND4	62.41	1378
NC_005212.1	ND4L	63.64	297
NC_005212.1	ND5	60.52	1821
NC_005212.1	ND6	61.74	528
NC_005212.1	l-rRNA	60.7	2471
NC_005212.1	s-rRNA	58.75	960
NC_005270.1	ATP6	60.21	681
NC_005270.1	ATP8	63.54	192
NC_005270.1	COX1	57	1551
NC_005270.1	COX2	59.21	684
NC_005270.1	COX3	55.6	786
NC_005270.1	CYTB	55	1140
NC_005270.1	ND1	57.58	957
NC_005270.1	ND2	60.92	1044
NC_005270.1	ND3	58.09	346
NC_005270.1	ND4	57.11	1378
NC_005270.1	ND4L	57.91	297
NC_005270.1	ND5	57.39	1821
NC_005270.1	ND6	61.36	528
NC_005270.1	l-rRNA	61.39	1580
NC_005270.1	s-rRNA	57.24	980
NC_006926.1	ATP6	60.5	681
NC_006926.1	ATP8	63.54	192
NC_006926.1	COX1	56.54	1551
NC_006926.1	COX2	59.5	684
NC_006926.1	COX3	57.51	786
NC_006926.1	CYTB	55.7	1140
NC_006926.1	ND1	57.99	957
NC_006926.1	ND2	61.69	1044
NC_006926.1	ND3	59.37	347
NC_006926.1	ND4	58.93	1378
NC_006926.1	ND4L	58.92	297
NC_006926.1	ND5	57.77	1821
NC_006926.1	ND6	61.74	528
NC_006926.1	l-rRNA	61.32	1577
NC_006926.1	s-rRNA	57.51	979
NC_007704.2	ATP6	62.26	681
NC_007704.2	ATP8	73.13	201
NC_007704.2	COX1	60.84	1545
NC_007704.2	COX2	63.3	684
NC_007704.2	COX3	58.04	784
NC_007704.2	CYTB	59.82	1140
NC_007704.2	ND1	60.67	956
NC_007704.2	ND2	65.36	1042
NC_007704.2	ND3	61.56	346
NC_007704.2	ND4	62.77	1378
NC_007704.2	ND4L	62.63	297
NC_007704.2	ND5	63.48	1821
NC_007704.2	ND6	62.5	528
NC_007704.2	l-rRNA	63.34	1574
NC_007704.2	s-rRNA	59.77	957
NC_008066.1	ATP6	57.71	681
NC_008066.1	ATP8	66.17	201
NC_008066.1	COX1	56.6	1539
NC_008066.1	COX2	57.75	684
NC_008066.1	COX3	55.1	784
NC_008066.1	CYTB	55.92	1141
NC_008066.1	ND1	55.23	956
NC_008066.1	ND2	57.2	1042
NC_008066.1	ND3	58.82	340
NC_008066.1	ND4	59.36	1378
NC_008066.1	ND4L	57.58	297
NC_008066.1	ND5	58.04	1809
NC_008066.1	ND6	59	522
NC_008066.1	l-rRNA	58.38	1552
NC_008066.1	s-rRNA	54.85	948
NC_008218.1	ATP6	60.94	681
NC_008218.1	ATP8	69.23	195
NC_008218.1	COX1	60.97	1545
NC_008218.1	COX2	61.26	684
NC_008218.1	COX3	60.84	784
NC_008218.1	CYTB	60.09	1135
NC_008218.1	ND1	60.84	955
NC_008218.1	ND2	64.4	1042
NC_008218.1	ND3	62.72	346
NC_008218.1	ND4	61.97	1378
NC_008218.1	ND4L	67.34	297
NC_008218.1	ND5	63.36	1812
NC_008218.1	ND6	64.19	525
NC_008218.1	l-rRNA	60.03	1566
NC_008218.1	s-rRNA	57.96	949
NC_009492.1	ATP6	63.44	681
NC_009492.1	ATP8	67.65	204
NC_009492.1	COX1	59.03	1545
NC_009492.1	COX2	63.6	684
NC_009492.1	COX3	59.57	784
NC_009492.1	CYTB	60.35	1140
NC_009492.1	ND1	61.3	956
NC_009492.1	ND2	65.26	1042
NC_009492.1	ND3	63.11	347
NC_009492.1	ND4	62.41	1378
NC_009492.1	ND4L	61.62	297
NC_009492.1	ND5	61.2	1830
NC_009492.1	ND6	62.88	528
NC_009492.1	l-rRNA	61.92	1581
NC_009492.1	s-rRNA	59.83	966
NC_010299.1	ATP6	58.74	681
NC_010299.1	ATP8	64.73	207
NC_010299.1	COX1	55.8	1543
NC_010299.1	COX2	58.92	684
NC_010299.1	COX3	55.1	784
NC_010299.1	CYTB	55.79	1140
NC_010299.1	ND1	57.91	955
NC_010299.1	ND2	60.27	1042
NC_010299.1	ND3	60.81	347
NC_010299.1	ND4	58.89	1372
NC_010299.1	ND4L	58.25	297
NC_010299.1	ND5	58.77	1812
NC_010299.1	ND6	61.71	525
NC_010299.1	l-rRNA	59.4	1569
NC_010299.1	s-rRNA	54.82	965
NC_010641.1	ATP6	58.15	681
NC_010641.1	ATP8	69.12	204
NC_010641.1	COX1	58.32	1545
NC_010641.1	COX2	58.04	684
NC_010641.1	COX3	55.61	784
NC_010641.1	CYTB	55.18	1140
NC_010641.1	ND1	56.49	956
NC_010641.1	ND2	60.46	1042
NC_010641.1	ND3	59.08	347
NC_010641.1	ND4	58.47	1375
NC_010641.1	ND4L	62.29	297
NC_010641.1	ND5	59.64	1821
NC_010641.1	ND6	60.8	528
NC_010641.1	l-rRNA	59.86	1572
NC_010641.1	s-rRNA	58.29	959
NC_010642.1	ATP6	59.32	681
NC_010642.1	ATP8	65.2	204
NC_010642.1	COX1	57.02	1545
NC_010642.1	COX2	57.89	684
NC_010642.1	COX3	54.97	784
NC_010642.1	CYTB	55.26	1140
NC_010642.1	ND1	57.95	956
NC_010642.1	ND2	60.94	1042
NC_010642.1	ND3	56.48	347
NC_010642.1	ND4	59.07	1378
NC_010642.1	ND4L	59.6	297
NC_010642.1	ND5	58.59	1821
NC_010642.1	ND6	58.71	528
NC_010642.1	l-rRNA	60.25	1575
NC_010642.1	s-rRNA	58.12	960
NC_011053.1	ATP6	60.35	681
NC_011053.1	ATP8	68.12	207
NC_011053.1	COX1	59.68	1545
NC_011053.1	COX2	58.19	684
NC_011053.1	COX3	55.48	784
NC_011053.1	CYTB	56.14	1140
NC_011053.1	ND1	59.58	955
NC_011053.1	ND2	62	1042
NC_011053.1	ND3	59.2	348
NC_011053.1	ND4	61.68	1383
NC_011053.1	ND4L	60.27	297
NC_011053.1	ND5	61.42	1809
NC_011053.1	ND6	61.46	519
NC_011053.1	l-rRNA	60.41	1576
NC_011053.1	s-rRNA	58.26	956
NC_011124.1	ATP6	62.56	681
NC_011124.1	ATP8	68.63	204
NC_011124.1	COX1	61.75	1545
NC_011124.1	COX2	61.4	684
NC_011124.1	COX3	58.8	784
NC_011124.1	CYTB	59.12	1140
NC_011124.1	ND1	60.92	957
NC_011124.1	ND2	66.19	1044
NC_011124.1	ND3	63.01	346
NC_011124.1	ND4	62.7	1378
NC_011124.1	ND4L	67.34	297
NC_011124.1	ND5	63.87	1821
NC_011124.1	ND6	65.15	528
NC_011124.1	l-rRNA	61.9	1575
NC_011124.1	s-rRNA	60.62	965
NC_012920.1	ATP6	55.8	681
NC_012920.1	ATP8	60.39	207
NC_012920.1	COX1	53.76	1542
NC_012920.1	COX2	53.8	684
NC_012920.1	COX3	53.44	784
NC_012920.1	CYTB	53.72	1141
NC_012920.1	ND1	52.3	956
NC_012920.1	ND2	57.01	1042
NC_012920.1	ND3	59.83	346
NC_012920.1	ND4	55.73	1378
NC_012920.1	ND4L	56.9	297
NC_012920.1	ND5	55.08	1812
NC_012920.1	ND6	57.33	525
NC_012920.1	l-rRNA	57.15	1559
NC_012920.1	s-rRNA	54.51	954
NC_015486.1	ATP6	61.97	681
NC_015486.1	ATP8	71.28	195
NC_015486.1	COX1	60.84	1545
NC_015486.1	COX2	60.96	684
NC_015486.1	COX3	60.84	784
NC_015486.1	CYTB	60.09	1135
NC_015486.1	ND1	60.73	955
NC_015486.1	ND2	64.4	1042
NC_015486.1	ND3	63.58	346
NC_015486.1	ND4	62.55	1378
NC_015486.1	ND4L	65.66	297
NC_015486.1	ND5	63.36	1812
NC_015486.1	ND6	66.1	525
NC_015486.1	l-rRNA	59.57	1568
NC_015486.1	s-rRNA	57.81	948
NC_023263.1	ATP6	64.02	681
NC_023263.1	ATP8	68.14	204
NC_023263.1	COX1	61.49	1545
NC_023263.1	COX2	62.43	684
NC_023263.1	COX3	59.18	784
NC_023263.1	CYTB	60.26	1140
NC_023263.1	ND1	61.26	955
NC_023263.1	ND2	66.25	1037
NC_023263.1	ND3	63.79	348
NC_023263.1	ND4	64.59	1378
NC_023263.1	ND4L	63.97	297
NC_023263.1	ND5	64.74	1812
NC_023263.1	ND6	63.22	522
NC_023263.1	l-rRNA	64.39	1581
NC_023263.1	s-rRNA	59.14	957
NC_024538.1	ATP6	59.85	680
NC_024538.1	ATP8	65.69	204
NC_024538.1	COX1	57.02	1545
NC_024538.1	COX2	59.06	684
NC_024538.1	COX3	56.76	784
NC_024538.1	CYTB	57.66	1143
NC_024538.1	ND1	57.7	955
NC_024538.1	ND2	61.64	1035
NC_024538.1	ND3	62.93	348
NC_024538.1	ND4	60.74	1378
NC_024538.1	ND4L	59.26	297
NC_024538.1	ND5	60.04	1812
NC_024538.1	ND6	60.38	525
NC_024538.1	l-rRNA	60.6	1571
NC_024538.1	s-rRNA	60.44	948
NC_027278.1	ATP6	64.9	681
NC_027278.1	ATP8	68.12	207
NC_027278.1	COX1	62.58	1542
NC_027278.1	COX2	61.99	684
NC_027278.1	COX3	59.18	784
NC_027278.1	CYTB	60.18	1140
NC_027278.1	ND1	64.02	956
NC_027278.1	ND2	65.07	1042
NC_027278.1	ND3	63.69	347
NC_027278.1	ND4	65.38	1378
NC_027278.1	ND4L	67.68	297
NC_027278.1	ND5	64.36	1818
NC_027278.1	ND6	65.33	525
NC_027278.1	l-rRNA	64.15	1565
NC_027278.1	s-rRNA	62.03	964
NC_029849.1	ATP6	62.56	681
NC_029849.1	ATP8	70.59	204
NC_029849.1	COX1	60.65	1545
NC_029849.1	COX2	63.3	684
NC_029849.1	COX3	61.1	784
NC_029849.1	CYTB	61.14	1140
NC_029849.1	ND1	61.72	956
NC_029849.1	ND2	65.64	1042
NC_029849.1	ND3	64.55	347
NC_029849.1	ND4	62.7	1378
NC_029849.1	ND4L	62.63	297
NC_029849.1	ND5	63.18	1809
NC_029849.1	ND6	64.2	528
NC_029849.1	l-rRNA	64.99	1568
NC_029849.1	s-rRNA	62.29	968
