## Supplementary material for "MitoZ: A toolkit for mitochondrial genome assembly, annotation and visualization": Table S9.xlsx

### Sheet: the 5 false positive genes
taxonomy	SRA accession	Gene	sanger_gene_len(bp)	sample_gene_len(bp)	sample_vs_sanger_blastn-identity(%)	sample_vs_sanger_blastn-alignment_length(bp)	Sanger_seq_id	sample_seq_id	Alignment CIGAR (see https://github.com/linzhi2013/msa_cigars for char meanings )	Corrected Alignment CIGAR	Ending chars of PCGs	Is there internal indels?	Details of internal indels	Corrected Details of internal indels	internal indel reasons	Is there terminal indels	Details of terminal indels	similarity<97%	NCBI blast result (NT database)	Is false positive	sample collection information (from BioSample database)	sequencing depth [(depth, number of positions)]
arthropods	SRR1946581	s-rRNA	1011	863	94.097	864	NC_012688.1;s-rRNA;len=1011;[14386:15397](-)	SRR1946581scaffold2837;s-rRNA;len=863;[14469:15332](-)	142D203M1I352M1D67M1D240M5D			internal_indel	1I,1D,1D			terminal_indel	142D,5D	similarity<97%	the start positions and stop positions of sample and sanger gene do not match. Though low similiariy, The sequencing depth of the sample gene is high. the sanger gene has A+T content 80.51%. When megablast to NCBI NT database, got tophit with FJ478173.1, which actually is the same sequence as the RefSeq sanger mitogenome NC_012688.1.	false positive	isolate: Amsterdam-Churchill subculture collection date: 2010 environment biome: Temperate Grasslands, Savannas, and Shrublands environment feature: agricultural fields environment material: air estimated size: 166.5Mb geographic location: USA:Montana:Amsterdam-Churchill isolation and growth condition: adults collected while flying in agricultural field or after eclosing from overwintered wheat s…	seqid: scaffold2837 start: 14469 end: 15332 min_depth: 91 mean_depth: 224.24 max_depth: 322 [(91, 5), (93, 3), (94, 4), (95, 2), (96, 12), (97, 10), (98, 2), (100, 1), (101, 2), (102, 2), (103, 4), (104, 3), (105, 1), (106, 6), (107, 1), (108, 2), (109, 2), (110, 1), (111, 1), (112, 4), (113, 5), (114, 1), (115, 5), (116, 2), (117, 2), (118, 3), (119, 3), (122, 1), (124, 2), (125, 1), (128, 1), (…
	SRR5863004	COX2	756	609	96.376	607	NC_012218.1;COX2;len=756;[1557:2313](+)	SRR5863004scaffold77;COX2;len=609;[<3930:4539](+)	147D2U607M		sanger: TAA; sample: TAA					terminal_indel	147D	similarity<97%	When blastned to NCBI NT database, sample gene aligned to EU884425.1 with 96% similarity (same species as sanger mitogenome). The sequencing depth of some sites of the sample gene is 0X.	false positive	isolate: laboratory maintained population isolation source; laboratory collection date: 2015 geographic location: USA: Dayton, Ohio tissue: whole body sex: pooled male and female	seqid: scaffold77 start: 3930 end: 4539 min_depth: 0 mean_depth: 9.15 max_depth: 31 [(0, 387), (2, 7), (3, 2), (4, 4), (5, 4), (6, 1), (7, 2), (9, 1), (10, 3), (12, 3), (13, 5), (14, 9), (15, 5), (16, 1), (17, 1), (18, 9), (19, 4), (20, 3), (21, 1), (23, 2), (24, 1), (25, 1), (26, 3), (27, 1), (28, 1), (29, 1), (30, 10), (31, 137)]
	SRR611174	ND6	540	533	89.054	539	NC_015612.1;ND6;len=540;[10057:10597](+)	SRR611174scaffold2428;ND6;len=533;[371:904](+)	3D234M2D11M1D97M3D132M2u5U52M	3D245M3D97M3D132M2u5U52M	sanger: TAA; sample: AA	internal_indel	2D,1D,3D	3D,3D		terminal_indel	3D	similarity<97%	When blastned to NCBI NT database, sample gene aligned to HQ860290.1 with 96% similarity (same species as sanger mitogenome)	false positive	investigation type: eukaryote collection date: 2009 host: rice strain: Taihu organism modifier note: sensitive to several pesticides development stage: 5th instar larvae subsource note: laboratory-maintained insect colony	seqid: scaffold2428 start: 371 end: 904 min_depth: 0 mean_depth: 28.13 max_depth: 84 [(0, 7), (1, 4), (2, 1), (3, 3), (4, 5), (5, 1), (6, 9), (7, 6), (8, 6), (9, 8), (10, 14), (11, 10), (12, 5), (13, 13), (14, 11), (15, 3), (16, 18), (17, 22), (18, 17), (19, 12), (20, 20), (21, 8), (22, 7), (23, 15), (24, 6), (25, 7), (26, 7), (27, 10), (28, 15), (29, 10), (30, 13), (31, 38), (32, 31), (33, 20), …
	SRR611174	l-rRNA	1383	801	93.734	798	NC_015612.1;l-rRNA;len=1383;[12808:14191](-)	SRR611174work31_scaffold50254;l-rRNA;len=801;[0:801](+)	563D46M3D361M14D17U50M1I137M1I151M1D32M3D5M			internal_indel	3D,14D,1I,1I,1D,3D		false positive	terminal_indel	563D	similarity<97%	sample gene with NT HQ860290.1 (same species as sanger) has similarity 94% and coverage 100%	false positive		seqid: work31_scaffold50254 start: 0 end: 801 min_depth: 0 mean_depth: 18.23 max_depth: 38 [(0, 19), (1, 39), (2, 18), (3, 8), (4, 16), (5, 7), (6, 12), (7, 29), (8, 2), (9, 4), (10, 5), (11, 16), (12, 9), (13, 7), (14, 35), (15, 20), (16, 29), (17, 59), (18, 79), (19, 65), (20, 49), (21, 27), (22, 41), (23, 11), (24, 11), (25, 12), (26, 12), (27, 13), (28, 5), (29, 18), (30, 25), (31, 12), (32, …
mammal	SRR836315	l-rRNA	1575	110	94.595	111	NC_010642.1;l-rRNA;len=1575;[2026:3601](+)	SRR836315C6366;l-rRNA;len=110;[0:110](+)	1464D97M1D13M			internal_indel	1D			terminal_indel	1464D	similarity<97%	the sample sequence was identified as NUMT when blastned to NT database. With same species (DQ151551.1), coverage 100%, similarity 99%.	false positive	age: 9 tissue: blood sex: male label: TaeGuk	seqid: C6366 start: 0 end: 110 min_depth: 1 mean_depth: 26.45 max_depth: 54 [(1, 4), (2, 2), (3, 5), (4, 1), (5, 2), (6, 2), (7, 2), (8, 2), (9, 4), (11, 1), (12, 10), (13, 1), (14, 1), (15, 1), (16, 5), (19, 2), (22, 1), (23, 6), (24, 2), (25, 1), (26, 1), (30, 7), (31, 3), (32, 1), (33, 3), (34, 3), (36, 4), (37, 1), (39, 4), (40, 1), (42, 2), (43, 2), (44, 1), (45, 1), (46, 2), (47, 2), (49, 2…

### Sheet: samplesWithLowSimilarityGenes
No.	sample_id		gene	sanger_gene_len(bp)	sample_gene_len(bp)	sample_vs_sanger_blastn-identity(%)	sample_vs_sanger_blastn-alignment_length(bp)	Sanger_seq_id	sample_seq_id	if sample gene has internalStop?	check result	sequencing depth of sample gene around indels	finish checking	Number of PCGs + rRNA genes in theory	PCGs + rRNA genes found by MitoZ	True positive genes	False positive genes	SN of PCGs + rRNA genes	SP of PCGs + rRNA genes	Gene length completeness	rRNAs_length_completeness (criteria: sample gene length divided by average sanger gene length. L-rRNA: 1571, s-rRNA: 959, when the sample gene longer than this criteria, its completeness is set to 1)	Circular/Linear
7	SRR136494	1	ATP6	672	672	99.107	672	NC_013066.1;ATP6;len=672;[3675:4347](+)	Contig1;ATP6;len=672;[3742:4414](+)				checked	15	15	15	0	1	1	1		Linear
	SRR136494	2	ATP8	156	156	100	156	NC_013066.1;ATP8;len=156;[3526:3682](+)	Contig1;ATP8;len=156;[3593:3749](+)				checked							1
	SRR136494	3	COX1	1536	1536	99.154	1536	NC_013066.1;COX1;len=1536;[1144:2680](+)	Contig1;COX1;len=1536;[1222:2758](+)				checked							1
	SRR136494	4	COX2	678	675	98.964	676	NC_013066.1;COX2;len=678;[2728:3406](+)	Contig1;COX2;len=675;[2801:3476](+)		sample gene has one 3bp deletion. The sequencing depth of the sample gene is high.		checked							1
	SRR136494	5	COX3	783	783	99.489	783	NC_013066.1;COX3;len=783;[4355:5138](+)	Contig1;COX3;len=783;[4422:5205](+)				checked							1
	SRR136494	6	CYTB	1128	1127	99.291	1128	NC_013066.1;CYTB;len=1128;[9905:11033](+)	Contig1;CYTB;len=1127;[9978:11105](+)		sample gene has one 1bp deletion in poly T region. The sequencing depth of the sample gene is high.		checked							1
	SRR136494	7	ND1	906	906	99.117	906	NC_013066.1;ND1;len=906;[11094:12000](-)	Contig1;ND1;len=906;[11166:12072](-)				checked							1
	SRR136494	8	ND2	978	978	99.08	978	NC_013066.1;ND2;len=978;[90:1068](+)	Contig1;ND2;len=978;[167:1145](+)				checked							1
	SRR136494	9	ND3	351	351	99.43	351	NC_013066.1;ND3;len=351;[5255:5606](+)	Contig1;ND3;len=351;[5323:5674](+)				checked							1
	SRR136494	10	ND4	1311	1311	99.466	1311	NC_013066.1;ND4;len=1311;[7721:9032](-)	Contig1;ND4;len=1311;[7788:9099](-)				checked							1
	SRR136494	11	ND4L	270	270	99.63	270	NC_013066.1;ND4L;len=270;[9032:9302](-)	Contig1;ND4L;len=270;[9107:9377](-)				checked							1
	SRR136494	12	ND5	1675	1675	99.403	1675	NC_013066.1;ND5;len=1675;join{[6542:7670](-)	Contig1;ND5;len=1675;[6062:7737](-)		sanger gene has /note="nad5; reading frame presumably maintained by translational frameshifting or RNA editing"		checked							1
	SRR136494	13	ND6	483	483	99.586	483	NC_013066.1;ND6;len=483;[9415:9898](+)	Contig1;ND6;len=483;[9488:9971](+)				checked							1
	SRR136494	14	l-rRNA	1302	1291	98.619	1303	NC_013066.1;l-rRNA;len=1302;[12066:13368](-)	Contig1;l-rRNA;len=1291;[12141:13431](-)		MitoZ fail to annotate the sample gene, but the sample gene was found by aligning the sanger gene to whole sample mitogenome.		checked							1
	SRR136494	15	s-rRNA	746	749	96.813	753	NC_013066.1;s-rRNA;len=746;[13409:>14155](-)	Contig1;s-rRNA;len=749;13473:14221](-)		MitoZ fail to annotate the sample gene, but the sample gene was found by aligning the sanger gene to whole sample mitogenome. Aligning to NCBI NT, GQ387648.1 (similarity 97% and query coverage 100%), and AY460208.1 (similarity 99%, query coverage 53%)		checked							0.96632
9	SRR1946581	1	ATP6	675	675	99.111	675	NC_012688.1;ATP6;len=675;[4191:4866](+)	Contig1;ATP6;len=675;[4269:4944](+)				checked	15	15	15	0	1	1	1		Linear
	SRR1946581	2	ATP8	180	180	98.889	180	NC_012688.1;ATP8;len=180;[4018:4198](+)	Contig1;ATP8;len=180;[4096:4276](+)				checked							1
	SRR1946581	3	COX1	1534	1539	98.827	1534	NC_012688.1;COX1;len=1534;[1552:3086](+)	Contig1;COX1;len=1539;[1627:3166](+)		sanger gene "TAA stop codon is completed by the addition of 3' A residues to the mRNA", while sample gene found stop codon TAA.		checked							1
	SRR1946581	4	COX2	684	684	98.392	684	NC_012688.1;COX2;len=684;[3154:3838](+)	Contig1;COX2;len=684;[3229:3913](+)				checked							1
	SRR1946581	5	COX3	804	789	98.479	789	NC_012688.1;COX3;len=804;[4869:5673](+)	Contig1;COX3;len=789;[4962:5751](+)		the start positions of sample and sanger gene do not match.		checked							1
	SRR1946581	6	CYTB	1143	1143	98.6	1143	NC_012688.1;CYTB;len=1143;[10675:11818](+)	Contig1;CYTB;len=1143;[10755:11898](+)				checked							1
	SRR1946581	7	ND1	948	948	98.523	948	NC_012688.1;ND1;len=948;[11908:12856](-)	Contig1;ND1;len=948;[11986:12934](-)				checked							1
	SRR1946581	8	ND2	1049	1050	98.375	1046	NC_012688.1;ND2;len=1049;[246:1295](+)	Contig1;ND2;len=1050;[322:1372](+)		sanger gene "TAA stop codon is completed by the addition of 3' A residues to the mRNA", while sample gene found stop codon TAA.		checked							1
	SRR1946581	9	ND3	354	354	98.305	354	NC_012688.1;ND3;len=354;[5761:6115](+)	Contig1;ND3;len=354;[5836:6190](+)				checked							1
	SRR1946581	10	ND4	1356	1356	98.672	1355	NC_012688.1;ND4;len=1356;[8299:9655](-)	Contig1;ND4;len=1356;[8378:9734](-)				checked							1
	SRR1946581	11	ND4L	294	294	99.32	294	NC_012688.1;ND4L;len=294;[9648:9942](-)	Contig1;ND4L;len=294;[9727:10021](-)				checked							1
	SRR1946581	12	ND5	1686	1686	98.636	1686	NC_012688.1;ND5;len=1686;[6547:8233](-)	Contig1;ND5;len=1686;[6624:8310](-)				checked							1
	SRR1946581	13	ND6	584	585	98.459	584	NC_012688.1;ND6;len=584;[10091:10675](+)	Contig1;ND6;len=585;[10171:10756](+)		sanger gene "TAA stop codon is completed by the addition of 3' A residues to the mRNA", while sample gene found stop codon TAA.		checked							1
	SRR1946581	14	l-rRNA	1386	1386	99.048	1365	NC_012688.1;l-rRNA;len=1386;[12934:14320](-)	Contig1;l-rRNA;len=1386;[12991:14377](-)		the start positions and stop positions of sample and sanger gene do not match.		checked							1
	SRR1946581	15	s-rRNA	1011	863	94.097	864	NC_012688.1;s-rRNA;len=1011;[14386:15397](-)	Contig1;s-rRNA;len=863;[14469:15332](-)		the start positions and stop positions of sample and sanger gene do not match. Sample gene (s-rRNA, Hymenoptera: Cephus cinctus) didn’t have better hits when megablasted to the NCBI NT database and its top-hit result (similarity 94%) was the sanger mitogenome used in our test. This is because the NT database has no other s-rRNA sequences available for this species, and the low similarity with the…		checked							1
11	SRR2132981	1	ATP6	673	675	94.799	673	NC_005781.1;ATP6;len=673;[4065:4738](+)	Contig1;ATP6;len=675;[11020:11695](-)		sanger gene "TAA stop codon is completed by the addition of 3' A residues to the mRNA", while sample gene found stop codon TAA.	the similarities are so low because the sample SRR2132981 was from "Whole genome sequencing of ''rescue'' interspecies hybrid males between D. simulans and D. melanogaster". sample mitogenome had a similarity of 99% with the D. melanogaster in the NCBI NT database. This was caused by the mis-labeled in the SRA database.	checked	15	15	15	0	1	1	1		Linear
	SRR2132981	2	ATP8	162	162	96.296	162	NC_005781.1;ATP8;len=162;[3910:4072](+)	Contig1;ATP8;len=162;[11688:11850](-)				checked							1
	SRR2132981	3	COX1	1537	1536	95.57	1535	NC_005781.1;COX1;len=1537;[<1475:3012](+)	Contig1;COX1;len=1536;[12747:>14283](-)				checked							1
	SRR2132981	4	COX2	685	685	95.036	685	NC_005781.1;COX2;len=685;[3085:3770](+)	Contig1;COX2;len=685;[11989:12674](-)				checked							1
	SRR2132981	5	COX3	789	789	95.437	789	NC_005781.1;COX3;len=789;[4739:5528](+)	Contig1;COX3;len=789;[10232:11021](-)				checked							1
	SRR2132981	6	CYTB	1137	1137	94.459	1137	NC_005781.1;CYTB;len=1137;[10555:11692](+)	Contig1;CYTB;len=1137;[4130:5267](-)				checked							1
	SRR2132981	7	ND1	939	1033	96.269	938	NC_005781.1;ND1;len=939;[11775:12714](-)	Contig1;ND1;len=1033;[3106:4139](+)	InternalStop	the sample gene annotated is too long and thus include the stop codons. This can be identified by aligning with other sequences.		checked							1
	SRR2132981	8	ND2	1024	1026	96.094	1024	NC_005781.1;ND2;len=1024;[241:1265](+)	Contig1;ND2;len=1026;[14491:15517](-)		sanger gene "TAA stop codon is completed by the addition of 3' A residues to the mRNA", while sample gene found stop codon TAA.		checked							1
	SRR2132981	9	ND3	354	354	95.198	354	NC_005781.1;ND3;len=354;[5661:6015](+)	Contig1;ND3;len=354;[9795:10149](-)				checked							1
	SRR2132981	10	ND4	1339	1340	95.594	1339	NC_005781.1;ND4;len=1339;[8263:9602](-)	Contig1;ND4;len=1340;[6219:7559](+)		sample gene ends with 'TA' while sanger gene ends with 'T'		checked							1
	SRR2132981	11	ND4L	289	291	96.194	289	NC_005781.1;ND4L;len=289;[9603:9892](-)	Contig1;ND4L;len=291;[5929:6220](+)		sanger gene "TAA stop codon is completed by the addition of 3' A residues to the mRNA", while sample gene found stop codon TAA.		checked							1
	SRR2132981	12	ND5	1720	1737	94.651	1720	NC_005781.1;ND5;len=1720;[6462:8182](-)	Contig1;ND5;len=1737;[7640:9377](+)		sanger gene "TAA stop codon is completed by the addition of 3' A residues to the mRNA", while sample gene found stop codon TAG.		checked							1
	SRR2132981	13	ND6	525	525	95.81	525	NC_005781.1;ND6;len=525;[10027:10552](+)	Contig1;ND6;len=525;[5270:5795](-)				checked							1
	SRR2132981	14	l-rRNA	1324	1322	98.155	1301	NC_005781.1;l-rRNA;len=1324;[12789:14113](-)	Contig1;l-rRNA;len=1322;[1732:3054](+)		the start positions and stop positions of sample and sanger gene do not match.		checked							1
	SRR2132981	15	s-rRNA	786	834	97.71	786	NC_005781.1;s-rRNA;len=786;[14186:14972](-)	Contig1;s-rRNA;len=834;[803:1637](+)		the start positions and stop positions of sample and sanger gene do not match.		checked							1
16	SRR3953043	1	ATP6	678	678	98.968	678	NC_001712.1;ATP6;len=678;[4029:4707](+)	Contig1;ATP6;len=678;[7987:8665](+)			male adult, Saltatory leg	checked	15	15	15	0	1	1	1		Circular
	SRR3953043	2	ATP8	159	159	100	159	NC_001712.1;ATP8;len=159;[<3877:4036](+)	Contig1;ATP8;len=159;[7835:7994](+)				checked							1
	SRR3953043	3	COX1	1536	1557	99.673	1528	NC_001712.1;COX1;len=1536;[<1432:2968](+)	Contig1;COX1;len=1557;[5377:6934](+)		the start positions of sample and sanger gene do not match. Sample gene has one 3bp deletion. The sequencing depth of the sample gene is high.		checked							1
	SRR3953043	4	COX2	684	684	99.562	685	NC_001712.1;COX2;len=684;[3040:3724](+)	Contig1;COX2;len=684;[6998:7682](+)				checked							1
	SRR3953043	5	COX3	792	792	99.242	792	NC_001712.1;COX3;len=792;[4711:5503](+)	Contig1;COX3;len=792;[8669:9461](+)				checked							1
	SRR3953043	6	CYTB	1140	1140	99.386	1140	NC_001712.1;CYTB;len=1140;[10395:11535](+)	Contig1;CYTB;len=1140;[14362:15502](+)				checked							1
	SRR3953043	7	ND1	942	945	97.989	945	NC_001712.1;ND1;len=942;[11623:12565](-)	Contig1;ND1;len=945;[0:945](-)		sample gene has one 3bp insertion in A+T rich region. The sequencing depth of the sample gene is high.		checked							1
	SRR3953043	8	ND2	1029	1023	98.918	1017	NC_001712.1;ND2;len=1029;[199:1228](+)	Contig1;ND2;len=1023;[4159:5182](+)		sample gene has one 6bp deletion. The sequencing depth of the sample gene is high.		checked							1
	SRR3953043	9	ND3	348	354	96.328	354	NC_001712.1;ND3;len=348;[5569:5917](+)	Contig1;ND3;len=354;[9529:9883](+)		sample gene has one 6bp deletion. The sequencing depth of the sample gene is high. When blastned to NCBI NT database, sample gene aligned to JN858186.1 with 97% similarity (same species as sanger mitogenome)		checked							1
	SRR3953043	10	ND4	1335	1335	99.027	1336	NC_001712.1;ND4;len=1335;[8112:9447](-)	Contig1;ND4;len=1335;[12079:13414](-)				checked							1
	SRR3953043	11	ND4L	294	294	98.639	294	NC_001712.1;ND4L;len=294;[9440:9734](-)	Contig1;ND4L;len=294;[13407:13701](-)				checked							1
	SRR3953043	12	ND5	1717	1718	99.534	1717	NC_001712.1;ND5;len=1717;[6314:>8031](-)	Contig1;ND5;len=1718;[10279:11997](-)		sample gene ends with 'TA' while sanger gene ends with 'T'		checked							1
	SRR3953043	13	ND6	522	522	99.234	522	NC_001712.1;ND6;len=522;[9869:10391](+)	Contig1;ND6;len=522;[13836:14358](+)				checked							1
	SRR3953043	14	l-rRNA	1314	1313	97.608	1296	NC_001712.1;l-rRNA;len=1314;[12635:13949](-)	Contig1;l-rRNA;len=1313;[991:2304](-)		the start positions and stop positions of sample and sanger gene do not match. Sample gene has serveral indels in A+T rich regions. The sequencing depth of the sample gene is high.		checked							1
	SRR3953043	15	s-rRNA	827	815	99.02	816	NC_001712.1;s-rRNA;len=827;[14020:14847](-)	Contig1;s-rRNA;len=815;[2408:3223](-)		the start positions and stop positions of sample and sanger gene do not match. Sample gene has serveral indels in A+T rich regions. The sequencing depth of the sample gene is high.		checked							1
18	SRR4340274	1	ATP6	675	675	93.63	675	NC_026914.1;ATP6;len=675;[3891:4566](+)	Contig1;ATP6;len=675;[10162:10837](-)		Daphnia magna. Whole organism. similarities are so low may be because the sanger mitogenome and sample mitogenome came from different sampling region. Sanger mitogenome NC_026914.1 was from China, while sample SRR4340274 was from Belgium. When we compared the similarities between the 619 COI-5P sequences of Daphnia magna from BOLD (http://www.boldsystems.org/index.php), we found the similarities …		checked	15	15	15	0	1	1	1		Linear
	SRR4340274	2	ATP8	168	168	94.611	167	NC_026914.1;ATP8;len=168;[3730:3898](+)	Contig1;ATP8;len=168;[10830:10998](-)				checked							1
	SRR4340274	3	COX1	1537	1539	94.98	1534	NC_026914.1;COX1;len=1537;[<1312:2849](+)	Contig1;COX1;len=1539;[11874:13413](-)		sanger gene fail to find start codon. sanger gene "TAA stop codon is completed by the addition of 3' A residues to the mRNA", while sample gene found stop codon TAA.		checked							1
	SRR4340274	4	COX2	679	699	95.729	679	NC_026914.1;COX2;len=679;[2918:3597](+)	Contig1;COX2;len=699;[11111:11810](-)		sanger gene "TAA stop codon is completed by the addition of 3' A residues to the mRNA", while sample gene found stop codon TAA.		checked							1
	SRR4340274	5	COX3	789	789	95.817	789	NC_026914.1;COX3;len=789;[4565:5354](+)	Contig1;COX3;len=789;[9374:10163](-)				checked							1
	SRR4340274	6	CYTB	1133	1134	96.12	1134	NC_026914.1;CYTB;len=1133;join{[10192:10514](+)	Contig1;CYTB;len=1134;[3468:4602](-)				checked							1
	SRR4340274	7	ND1	927	927	95.146	927	NC_026914.1;ND1;len=927;[11391:12318](-)	Contig1;ND1;len=927;[2475:3402](+)				checked							1
	SRR4340274	8	ND2	987	987	94.934	987	NC_026914.1;ND2;len=987;[134:1121](+)	Contig1;ND2;len=987;[13607:14594](-)				checked							1
	SRR4340274	9	ND3	354	354	96.328	354	NC_026914.1;ND3;len=354;[5419:5773](+)	Contig1;ND3;len=354;[8955:9309](-)				checked							1
	SRR4340274	10	ND4	1315	1315	94.297	1315	NC_026914.1;ND4;len=1315;[7938:9253](-)	Contig1;ND4;len=1315;[5541:6856](+)				checked							1
	SRR4340274	11	ND4L	306	306	94.444	306	NC_026914.1;ND4L;len=306;[9252:9558](-)	Contig1;ND4L;len=306;[5236:5542](+)				checked							1
	SRR4340274	12	ND5	1708	1665	95.57	948	NC_026914.1;ND5;len=1708;[6167:7875](-)	Contig1;ND5;len=1665;[6919:8584](+)		sample gene has Ns in the middle of the gene. sanger gene "TAA stop codon is completed by the addition of 3' A residues to the mRNA", while sample gene found stop codon TAA.		checked							0.974824
	SRR4340274		ND5	1708	1665	93.544	697	NC_026914.1;ND5;len=1708;[6167:7875](-)	Contig1;ND5;len=1665;[6919:8584](+)				checked
	SRR4340274	13	ND6	504	504	95.437	504	NC_026914.1;ND6;len=504;[9689:10193](+)	Contig1;ND6;len=504;[4601:5105](-)				checked							1
	SRR4340274	14	l-rRNA	1373	1374	98.617	1374	NC_026914.1;l-rRNA;len=1373;[12365:13738](-)	Contig1;l-rRNA;len=1374;[1054:2428](+)				checked							1
	SRR4340274	15	s-rRNA	752	794	98.141	753	NC_026914.1;s-rRNA;len=752;[13781:14533](-)	Contig1;s-rRNA;len=794;[217:1011](+)		the start positions of sample and sanger gene do not match.		checked							1
22	SRR5863004	1	ATP6	675	454	99.415	171	NC_012218.1;ATP6;len=675;[2535:3210](+)	scaffold77;ATP6;len=454;[4761:5215](+)		sample gene has two Ns blocks in the middle of the gene		checked	15	13	12	1	0.8	0.923077	0.672593		Linear
	SRR5863004		ATP6	675	454	100	141	NC_012218.1;ATP6;len=675;[2535:3210](+)	scaffold77;ATP6;len=454;[4761:5215](+)				checked
	SRR5863004		ATP6	675	454	100	110	NC_012218.1;ATP6;len=675;[2535:3210](+)	scaffold77;ATP6;len=454;[4761:5215](+)				checked
	SRR5863004	2	ATP8	156	156	98.077	156	NC_012218.1;ATP8;len=156;[2372:2528](+)	scaffold77;ATP8;len=156;[4598:4754](+)				checked							1
	SRR5863004	3	COX1	1548	1480	99.139	1161	NC_012218.1;COX1;len=1548;[0:1548](+)	scaffold77;COX1;len=1480;[2387:3867](+)		sample gene has one Ns block in the middle of the gene		checked							0.956072
	SRR5863004		COX1	1548	1480	98.268	231	NC_012218.1;COX1;len=1548;[0:1548](+)	scaffold77;COX1;len=1480;[2387:3867](+)				checked
	SRR5863004	4	COX2	756	609	96.376	607	NC_012218.1;COX2;len=756;[1557:2313](+)	scaffold77;COX2;len=609;[<3930:4539](+)		False positive	sample gene has Ns in 5 'end of the gene. When blastned to NCBI NT database, sample gene aligned to EU884425.1 with 96% similarity (same species as sanger mitogenome). The sequencing depth of some sites of the sample gene is 0X.	Missing							0
	SRR5863004	5	COX3	783				NC_012218.1;COX3;len=783;[3221:4004](+)					Missing							0
	SRR5863004	6	CYTB	1104	1104	97.373	1104	NC_012218.1;CYTB;len=1104;[12915:14019](-)	scaffold77;CYTB;len=1104;[1100:2204](-)				checked							1
	SRR5863004	7	ND1	900	783	97.829	783	NC_012218.1;ND1;len=900;[6721:7621](-)	scaffold77;ND1;len=783;[<8274:9057](-)		sample gene fail to find stop codon		checked							1
	SRR5863004	8	ND2	937				NC_012218.1;ND2;len=937;[11921:12858](-)					Missing							0
	SRR5863004	9	ND3	330	330	99.394	330	NC_012218.1;ND3;len=330;[4081:4411](+)	scaffold77;ND3;len=330;[6028:6358](+)				checked							1
	SRR5863004	10	ND4	1291	217	98.618	217	NC_012218.1;ND4;len=1291;[8442:9733](+)	scaffold77;ND4;len=217;[9802:10019](+)		the sequence containing the sample gene is too short		checked							0.168087
	SRR5863004	11	ND4L	273	273	98.168	273	NC_012218.1;ND4L;len=273;[8165:8438](+)	scaffold77;ND4L;len=273;[9525:9798](+)				checked							1
	SRR5863004	12	ND5	1632	240	99.583	240	NC_012218.1;ND5;len=1632;[9793:11425](+)	C744907;ND5;len=240;[18:>258](+)		the sequence containing the sample gene is too short		checked							0.147059
	SRR5863004	13	ND6	441	241	97.095	241	NC_012218.1;ND6;len=441;[7649:8090](-)	scaffold77;ND6;len=241;[9210:9451](-)		there are Ns in the sample gene. See the whole mt alignment.		checked							0.546485
	SRR5863004	14	l-rRNA	1078	828	99	818	NC_012218.1;l-rRNA;len=1078;[5541:6619](+)	scaffold77;l-rRNA;len=828;[7292:8119](+)		MitoZ fail to annotate the sample gene, but the sample gene was found by aligning the sanger gene to whole sample mitogenome. there are Ns in the sample gene. See the whole mt alignment.		checked							0.647381
	SRR5863004	15	s-rRNA	665	782	99.73	370	NC_012218.1;s-rRNA;len=665;[4876:5541](+)	scaffold77;s-rRNA;len=782;[6515:7297](+)		there are Ns in the sample gene		checked							1
	SRR5863004		s-rRNA	665	782	100	56	NC_012218.1;s-rRNA;len=665;[4876:5541](+)	scaffold77;s-rRNA;len=782;[6515:7297](+)				checked
24	SRR611174	1	ATP6	681	681	96.481	682	NC_015612.1;ATP6;len=681;[4083:4764](+)	C42857;ATP6;len=681;[83:764](+)		When blastned to NCBI NT database, sample gene aligned to HQ860290.1 with 97% similarity (same species as sanger mitogenome)	5th instar larvae	checked	15	10	9	1	0.6	0.9	1		Linear
	SRR611174	2	ATP8	165	91	97.802	91	NC_015612.1;ATP8;len=165;[3925:4090](+)	scaffold2550;ATP8;len=91;[0:91](-)		the sequence containing the sample gene is too short		checked							0.551515
	SRR611174	3	COX1	1531	1496	96.982	1425	NC_015612.1;COX1;len=1531;[<1506:3037](+)	scaffold2550;COX1;len=1496;[<1063:2559](-)		both sanger and sample gene fail to find start codon, and sample gene got too more 5' bases and got InternalStop. When blastned to NCBI NT database, sample gene aligned to HQ860290.1 with 99% similarity (same species as sanger mitogenome)		checked							1
	SRR611174	4	COX2	682	682	95.754	683	NC_015612.1;COX2;len=682;[3104:3786](+)	scaffold2550;COX2;len=682;[229:911](-)		When blastned to NCBI NT database, sample gene aligned to HQ860290.1 with 99% similarity (same species as sanger mitogenome)		checked							1
	SRR611174	5	COX3	789	789	97.719	789	NC_015612.1;COX3;len=789;[4763:5552](+)	C42857;COX3;len=789;[763:1552](+)		When blastned to NCBI NT database, sample gene aligned to JF339041.1 with 98% similarity (same species as sanger mitogenome)		checked							1
	SRR611174	6	CYTB	1146	1146	94.769	1147	NC_015612.1;CYTB;len=1146;[10596:11742](+)	scaffold2428;CYTB;len=1146;[903:2049](+)		When blastned to NCBI NT database, sample gene aligned to HQ860290.1 with 97% similarity (same species as sanger mitogenome)		checked							1
	SRR611174	7	ND1	942		97.451	1020	NC_015612.1;ND1;len=942;[11823:12765](-)	scaffold2381;len=1090		abundance less than 10X. Found by blastn against sanger mitogenome.		checked							1
	SRR611174	8	ND2	1014				NC_015612.1;ND2;len=1014;[254:1268](+)					Missing							0
	SRR611174	9	ND3	354	102	99.02	102	NC_015612.1;ND3;len=354;[5621:5975](+)	C42857;ND3;len=102;[1621:>1723](+)		the sequence containing the sample gene is too short		checked							0.288136
	SRR611174	10	ND4	1340				NC_015612.1;ND4;len=1340;[8281:9621](-)					Missing							0
	SRR611174	11	ND4L	294	235	93.617	235	NC_015612.1;ND4L;len=294;[9628:9922](-)	scaffold2428;ND4L;len=235;[1:236](-)		the sequence containing the sample gene is too short. When blastned to NCBI NT database, sample gene aligned to HQ860290.1 with 99% similarity (same species as sanger mitogenome)		checked							0.79932
	SRR611174	12	ND5	1752				NC_015612.1;ND5;len=1752;[6464:8216](-)					Missing							0
	SRR611174	13	ND6	540	533	89.054	539	NC_015612.1;ND6;len=540;[10057:10597](+)	scaffold2428;ND6;len=533;[371:904](+)		False positive	The start positions of sample and sanger gene do not match. Sample gene has 6bp deletion and have Ns. the sequence containing the sample gene is too short. sample gene (ND6, with a similarity of 89% with its sanger counterpart, Lepidoptera: Chilo suppressalis) achieved a higher similarity of 96% with another NT sequence of same species. There were only two ND6 gene sequences available in NT datab…	Missing							0
	SRR611174	14	l-rRNA	1383				NC_015612.1;l-rRNA;len=1383;[12808:14191](-)					Missing							0
	SRR611174	15	s-rRNA	788				NC_015612.1;s-rRNA;len=788;[14259:15047](-)					Missing							0
5	SRR836315	11	l-rRNA	1575	110	94.595	111	NC_010642.1;l-rRNA;len=1575;[2026:3601](+)	C6366;l-rRNA;len=110;[0:110](+)		False positive		false positive	15	13	12	1	0.8	0.923077			Linear
	SRR836315	1	ATP6	681	681	99.853	681	NC_010642.1;ATP6;len=681;[8882:9563](+)	scaffold39_FivePCGs;ATP6;len=681;[4834:5515](-)				checked							1
	SRR836315	2	ATP8	204	204	99.51	204	NC_010642.1;ATP8;len=204;[8721:8925](+)	scaffold39_FivePCGs;ATP8;len=204;[5472:5676](-)				checked							1
	SRR836315	3	COX1	1545	1545	100	1545	NC_010642.1;COX1;len=1545;[6279:7824](+)	scaffold39_FivePCGs;COX1;len=1545;[6573:8118](-)				checked							1
	SRR836315	4	COX2	684	684	100	684	NC_010642.1;COX2;len=684;[7965:8649](+)	scaffold39_FivePCGs;COX2;len=684;[5748:6432](-)				checked							1
	SRR836315	5	COX3	784	785	100	784	NC_010642.1;COX3;len=784;[9562:10346](+)	scaffold39_FivePCGs;COX3;len=785;[4050:4835](-)		sample gene ends with 'TA' while sanger gene ends with 'T'		checked							1
	SRR836315	6	CYTB	1140				NC_010642.1;CYTB;len=1140;[15102:16242](+)					Missing							0
	SRR836315	7	ND1	956	957	99.791	956	NC_010642.1;ND1;len=956;[3678:4634](+)	scaffold39_FivePCGs;ND1;len=957;[9760:10717](-)		sanger gene "TAA stop codon is completed by the addition of 3' A residues to the mRNA", while sample gene found stop codon TAA.		checked							1
	SRR836315	8	ND2	1042	1044	99.424	1042	NC_010642.1;ND2;len=1042;[4843:5885](+)	scaffold39_FivePCGs;ND2;len=1044;[8508:9552](-)		sanger gene "TAA stop codon is completed by the addition of 3' A residues to the mRNA", while sample gene found stop codon TAG.		checked							1
	SRR836315	9	ND3	347	357	100	347	NC_010642.1;ND3;len=347;[10415:10762](+)	scaffold39_FivePCGs;ND3;len=357;[3625:3982](-)		sanger gene "TAA stop codon is completed by the addition of 3' A residues to the mRNA", while sample gene found stop codon TAG.		checked							1
	SRR836315	10	ND4	1378	1378	100	1378	NC_010642.1;ND4;len=1378;[11121:12499](+)	scaffold39_FivePCGs;ND4;len=1378;[1898:3276](-)				checked							1
	SRR836315	11	ND4L	297	297	100	297	NC_010642.1;ND4L;len=297;[10831:11128](+)	scaffold39_FivePCGs;ND4L;len=297;[3269:3566](-)				checked							1
	SRR836315	12	ND5	1821	1699	99.882	1699	NC_010642.1;ND5;len=1821;[12698:14519](+)	scaffold39_FivePCGs;ND5;len=1699;[1:1700](-)		the sequence containing the sample gene is too short.		checked							0.933004
	SRR836315	13	ND6	528				NC_010642.1;ND6;len=528;[14502:15030](-)					Missing							0
	SRR836315	14	l-rRNA	1575	1050	99.714	1050	NC_010642.1;l-rRNA;len=1575;[2026:3601](+)	scaffold39_FivePCGs;l-rRNA;len=1050;[10795:11845](-)		the sequence containing the sample gene is too short.		checked							0.668364
	SRR836315	15	s-rRNA	960				NC_010642.1;s-rRNA;len=960;[998:1958](+)					Missing							0
7	SRR3041429	1	ATP6	681				NC_010641.1;ATP6;len=681;[8907:9588](+)					Missing	15	9	9	0	0.6	1	0
	SRR3041429	2	ATP8	204				NC_010641.1;ATP8;len=204;[8746:8950](+)					Missing							0
	SRR3041429	3	COX1	1545				NC_010641.1;COX1;len=1545;[6304:7849](+)					Missing							0
	SRR3041429	4	COX2	684				NC_010641.1;COX2;len=684;[7990:8674](+)					Missing							0
	SRR3041429	5	COX3	784				NC_010641.1;COX3;len=784;[9587:10371](+)					Missing							0
	SRR3041429	6	CYTB	1140	1140	99.211	1140	NC_010641.1;CYTB;len=1140;[15126:16266](+)	Contig1;CYTB;len=1140;[6810:7950](-)				checked							1
	SRR3041429	7	ND1	956	957	99.582	956	NC_010641.1;ND1;len=956;[3703:4659](+)	Contig1;ND1;len=957;[1564:2521](-)		sanger gene "TAA stop codon is completed by the addition of 3' A residues to the mRNA", while sample gene found stop codon TAA.		checked							1
	SRR3041429	8	ND2	1042	1044	96.449	1042	NC_010641.1;ND2;len=1042;[4869:5911](+)	Contig1;ND2;len=1044;[311:1355](-)		sample gene has one 1bp insertion in poly A region. Sample gene has one 1bp N. sample gene has one 7bp inserttion in poly C region. sanger gene "TAA stop codon is completed by the addition of 3' A residues to the mRNA", while sample gene found stop codon TAG. The sequencing depth of the sample gene is high. When blastned to NCBI NT database, sample gene aligned to KP202265.1 with 99% similarity (…		checked							1
	SRR3041429	9	ND3	347				NC_010641.1;ND3;len=347;[10440:10787](+)					Missing							0
	SRR3041429	10	ND4	1375	1376	99.927	1375	NC_010641.1;ND4;len=1375;[11146:12521](+)	Contig1;ND4;len=1376;[10554:11930](-)		sample gene ends with 'TA' while sanger gene ends with 'T'		checked							1
	SRR3041429	11	ND4L	297	297	98.99	297	NC_010641.1;ND4L;len=297;[10856:11153](+)	Contig1;ND4L;len=297;[11923:12220](-)				checked							1
	SRR3041429	12	ND5	1821	1821	99.945	1821	NC_010641.1;ND5;len=1821;[12722:14543](+)	Contig1;ND5;len=1821;[8533:10354](-)				checked							1
	SRR3041429	13	ND6	528	528	99.621	528	NC_010641.1;ND6;len=528;[14526:15054](-)	Contig1;ND6;len=528;[8022:8550](+)				checked							1
	SRR3041429	14	l-rRNA	1572	1578	99.619	1576	NC_010641.1;l-rRNA;len=1572;[2052:3624](+)	Contig1;l-rRNA;len=1578;[2598:4176](-)		the start positions of sample and sanger gene do not match. Sample gene has six 1bp insertion in poly regions. The sequencing depth of the sample gene is high.		checked							1
	SRR3041429	15	s-rRNA	959	962	99.688	960	NC_010641.1;s-rRNA;len=959;[1025:1984](+)	Contig1;s-rRNA;len=962;[4240:5202](-)		sample gene has one 1bp insertion in poly C region. the stop positions of sample and sanger gene do not match. The sequencing depth of the sample gene is high.		checked							1
